# Tuning of cytokine signaling through imbalanced abundances of receptors and kinases

**DOI:** 10.1101/2022.10.07.511173

**Authors:** Léa Sta, Guillaume Voisinne, Jesse Cotari, Michael F. Adamer, Carmen Molina-París, Grégoire Altan-Bonnet

## Abstract

Cells use surface receptors to detect extra-cellular ligands (*e*.*g*., growth factors or cytokines) and engender signaling cascades. We explore the effect of cell-to-cell variability in receptor subunit copy number for cells responding to *γc* cytokines (*e*.*g*., IL-2, IL-7 and IL-15). We find that primary T cells expressing higher levels of the common *γ*_*c*_ receptor chain have weaker responses to IL-7, both in terms of lowered STAT5 phosphorylation amplitude and higher EC_50_. A mathematical model that accounts for abundance imbalance (*e*.*g*., insufficient expression of JAK kinases compared to the number of receptors, or *γ*_*c*_ competition for other receptor subunit chains) predicts the formation of non-signalling complexes, consistent with the observed cellular behaviour. This type of built-in limit on signaling responses illustrates how phenotypic heterogeneity generates biological functional diversity.

**Significance Statement:** Cells rely on cytokines to coordinate their activation, differentiation, proliferation and survival. In particular, *γ*_*c*_ cytokines (interleukins IL-2, 4, 7, 9, 15, and 21) regulate the fate of leukocytes. The signaling cascade induced by these cytokines is relatively simple, and involves the phosphorylation of receptor-associated Janus-like kinases (JAK). Here, we explore the cell-to-cell variability of cytokine responses in primary mouse T cells, and find a paradoxical and quantitative imprint of receptor expression levels and other signaling components. For instance, high abundance of the common *γ*_*c*_ chain reduces cytokine responses (both in terms of signaling amplitudes and characteristic cytokine concentrations triggering 50% of the response). We develop mathematical models to quantify how limited abundances of signaling components (*e*.*g*., JAK or other cytokine receptor subunit chains) may explain our experimental observations. We conclude by generalizing this observation of cell-to-cell signaling variability to other ligand-receptor-kinase systems.
