## Supplementary Table 1 for "Tuning of cytokine signaling through imbalanced abundances of receptors and kinases"

### Sheet: Description
column	description
Name	Complete model name
Base model	Name of the base model used for the fit (either model I or model II as described in the main text and the supplementary information)
Extra chain x present	Does the model consider the presence of the gamma_c binding chain X?
Allostery	Does the model allows different affinity constants depending on the presence of JAK3?
Set of parameters	“Full” if all model parameters were fitted parameters. “Reduced” if parameters “K3” and “K4” were fixed to previously estimated values (K2 = 1.7e-2 and K4 = 3.4e11 M^(-1) respectively)
Priors	Were priors on parameters “K3”, “K4” and “lambda2” used for the fit?
Delta2_p5max	Squared distance between best fit model and experimental log10-transformed maximum pSTAT5 values (summed over all bins)
Delta2_EC50	Squared distance between best fit model and experimental log10-transformed EC50 values (summed over all bins)
Delta2_par	Squared distance between best fit and prior model log10-transformed parameter values (summed over parameters K3, K4 and lambda2 only)
Delta2	Total score function for the fit (sum of Delta2_p5max, Delta2_EC50 and Delta2_par)
log10_K1_fit	log10-transformed best fit K1 parameter value (see parameter definition in supplementary information)
log10_K2_fit	log10-transformed best fit K2 parameter value (see parameter definition in supplementary information)
log10_K3_fit	log10-transformed best fit K3 parameter value (see parameter definition in supplementary information)
log10_K4_fit	log10-transformed best fit K4 parameter value (see parameter definition in supplementary information)
log10_K5_fit	log10-transformed best fit K5 parameter value (see parameter definition in supplementary information)
log10_K6_fit	log10-transformed best fit K6 parameter value (see parameter definition in supplementary information)
log10_p_fit	log10-transformed best fit p parameter value (see parameter definition in supplementary information)
log10_lambda1_fit	log10-transformed best fit lambda1 parameter value (see parameter definition in supplementary information)
log10_lambda2_fit	log10-transformed best fit lambda2 parameter value (see parameter definition in supplementary information)

### Sheet: Model fit summary
Name	Base model	Extra chain x present	Allostery	Set of parameters	Priors	Delta2_p5max	Delat2_EC_50	Delta2_par	Delta2	R_Pearson	log10_K1_fit	log10_K2_fit	log10_K3_fit	log10_K4_fit	log10_K5_fit	log10_K6_fit	log10_p_fit	log10_lambda1_fit	log10_lambda2_fit
model_II_full	model II	yes	no	full	no	2.6085	13.0531	0	15.6616	0.901899	-4.47712	NA	-4.42434	12.5665	NA	-3.87388	0.139622	3.13166	0.91457
model_II_full_prior	model II	yes	no	full	yes	2.60872	14.6011	0.69049	17.9003	0.899259	-4.53656	NA	-2.59007	11.4078	NA	-2.94293	0.117105	3.13071	0.955832
model_II	model II	yes	no	reduced	no	2.60773	15.4831	0	18.0908	0.898585	-4.50604	NA	NA	NA	NA	-1.60985	0.0881549	3.1311	0.934751
model_II_prior	model II	yes	no	reduced	yes	2.60873	15.4831	0.00188945	18.0937	0.898377	-4.53741	NA	NA	NA	NA	-1.60807	0.0880062	3.1312	0.956532
model_I_allo_full	model I	no	yes	full	no	4.0594	22.8084	0	26.8676	0.842158	-2.54724	-1.23781	-1.93804	10.1439	10.7902	NA	NA	3.16309	0.347767
model_I_full	model I	no	no	full	no	2.60803	25.64	0	28.248	0.888976	-4.50472	NA	-0.0970428	10.6238	NA	NA	NA	3.1308	0.933972
model_I_allo_full_prior	model I	no	yes	full	yes	2.43241	25.5178	0.907468	28.8577	0.899014	-3.9812	-0.651238	-1.77059	10.5865	11.0035	NA	NA	3.13136	1.12017
model_I_full_prior	model I	no	no	full	yes	2.6089	25.8216	0.846623	29.2772	0.889012	-4.5348	NA	-1.5198	10.647	NA	NA	NA	3.13103	0.954993
model_I_allo	model I	no	yes	reduced	no	5.16573	25.9884	0	31.1541	0.774976	1.36925	-16.9523	NA	NA	10.6531	NA	NA	3.22673	0.1752
model_I_allo_prior	model I	no	yes	reduced	yes	5.19938	25.9884	0.608469	31.7963	0.779759	1.54763	-64.9768	NA	NA	10.6531	NA	NA	3.19888	0.219956
model_I	model I	no	no	reduced	no	2.60803	158.811	0	161.419	0.856554	-4.50398	NA	NA	NA	NA	NA	NA	3.13151	0.933193
model_I_prior	model I	no	no	reduced	yes	2.60902	158.811	0.00190499	161.422	0.856225	-4.53653	NA	NA	NA	NA	NA	NA	3.13064	0.956354
